# Female behavior drives the formation of distinct social structures in C57BL/6J versus wild-derived outbred mice in field enclosures

**DOI:** 10.1101/2022.04.19.488643

**Authors:** Caleb C. Vogt, Matthew N. Zipple, Daniel D. Sprockett, Caitlin H. Miller, Summer X. Hardy, Matthew K. Arthur, Adam M. Greenstein, Melanie S. Colvin, Lucie M. Michel, Andrew H. Moeller, Michael J. Sheehan

**Affiliations:** Laboratory for Animal Social Evolution and Recognition, Department of Neurobiology and Behavior, Cornell University, Ithaca, NY 14853; Department of Ecology and Evolutionary Biology, Cornell University, Ithaca, NY 14853

**Keywords:** Laboratory mice, wild-derived mice, socioecology, space use, social structure, territoriality

## Abstract

Social behavior and social organization have major influences on individual health and fitness. Yet, biomedical research focuses on studying a few genotypes under impoverished social conditions. Understanding how lab conditions have modified social organizations of model organisms, such as lab mice, relative to natural populations is a missing link between socioecology and biomedical science. Using a common garden design, we describe the formation of social structure in the well-studied laboratory mouse strain, C57BL/6J, in replicated mixed-sex populations over 10-day trials compared to control trials with wild-derived outbred house mice in outdoor field enclosures. We focus on three key features of mouse social systems: (i) territory establishment in males, (ii) female social relationships, and (iii) the social networks formed by the populations. Male territorial behaviors were similar but muted in C57 compared to wild-derived mice. Female C57 sharply differed from wild-derived females, showing little social bias toward cage mates and exploring substantially more of the enclosures compared to all other groups. Female behavior consistently generated denser social networks in C57 than in wild-derived mice. The repeatable societies formed under field conditions highlights opportunities to experimentally study the interplay between society and individual biology using model organisms.
