## Supplementary material for "Female behavior drives the formation of distinct social structures in C57BL/6J versus wild-derived outbred mice in field enclosures": FigS4_tables

### Sheet: S4A_total time oppsex
LMM of proportion of total observation time spent in opposite-sex associations (arcsin square root transformed) with main effects of genotype, sex, and trial day with (1|trial) and (1|name) as a random effect.
lmer(asin(sqrt(oppsex_s/sum_s)) ~ strain*sex*log(day) + (1|trial) + (1|name), data = df)
	Estimate	Std. Error	df	t value	Pr(>|t|)
(Intercept)	0.575863	0.0399503	28.8498	14.4145	1.02602e-14
strainNYOB	-0.0449933	0.0607979	28.4325	-0.740047	0.465339
sexM	-0.198522	0.0504644	411.024	-3.9339	9.8098e-05
log(day)	0.052589	0.0162444	1216.91	3.23737	0.0012389
strainNYOB:sexM	-0.0257927	0.0773949	409.755	-0.333262	0.739107
strainNYOB:log(day)	-0.115505	0.0247343	1219.78	-4.66984	3.34823e-06
sexM:log(day)	-0.00873076	0.0228713	1216.02	-0.381734	0.702725
strainNYOB:sexM:log(day)	0.0736426	0.0351165	1218.54	2.09709	0.0361913

### Sheet: S4B_social time oppsex
LMM of proportion of social time spent in opposite-sex associations (arcsin square root transformed) with main effects of genotype, sex, and trial day with (1|trial) and (1|name) as a random effect.
lmer(asin(sqrt(oppsex_s/social_s)) ~ strain*sex*log(day) + (1|trial) + (1|name), data = df)
	Estimate	Std. Error	df	t value	Pr(>|t|)
(Intercept)	0.699173	0.0563845	61.9702	12.4001	1.94666e-18
strainNYOB	0.0555897	0.0852906	59.9357	0.651769	0.517042
sexM	-0.152399	0.078171	412.408	-1.94956	0.0519062
log(day)	0.161843	0.025293	1159.27	6.39873	2.2692e-10
strainNYOB:sexM	0.124526	0.119686	412.843	1.04045	0.298742
strainNYOB:log(day)	-0.0062818	0.0384248	1166.96	-0.163483	0.870167
sexM:log(day)	0.236166	0.035811	1165.36	6.5948	6.44289e-11
strainNYOB:sexM:log(day)	-0.0712559	0.0551098	1169.8	-1.29298	0.196274

### Sheet: S4C_novel mice met
Linear mixed effects model of the cumulative number of unique mice met by the end of the trial with main effects of strain and sex with (1|trial) as a random effect.
lmer(csum_novel_indivs_met ~ strain*sex + (1|trial), data = subset(df, day == 10))
	Estimate	Std. Error	df	t value	Pr(>|t|)
(Intercept)	15.277	1.27693	5.49049	11.9639	3.85413e-05
strainNYOB	-7.55587	1.94952	5.47912	-3.87577	0.00979445
sexM	-2.39844	0.539332	125.009	-4.44707	1.8997e-05
strainNYOB:sexM	1.56391	0.826997	125.01	1.89107	0.0609297

### Sheet: S4D_vertex page rank
Linear mixed effects model of the node page rank score over time with main effects of strain, sex, and log(day) with (1|trial) as random effects
lmer(node_page_rank ~ genotype*sex*log(day) + (1|trial), data = df)
Estimate	Std. Error	df	t value	Pr(>|t|)
(Intercept)	0.0539346	0.002762	79.0732	19.5274	5.52061e-32
genotypeOutbred	0.00584034	0.00421423	78.7312	1.38586	0.169702
sexM	-0.00780785	0.00355295	1343.84	-2.19757	0.0281498
log(day)	0.00570682	0.00151828	1343.92	3.75873	0.000178101
genotypeOutbred:sexM	-0.00957509	0.00546048	1343.94	-1.75353	0.0797397
genotypeOutbred:log(day)	-0.00521585	0.00231695	1343.93	-2.25117	0.0245358
sexM:log(day)	-0.0102083	0.00214296	1343.82	-4.76363	2.10767e-06
genotypeOutbred:sexM:log(day)	0.0105322	0.00329243	1343.82	3.19892	0.00141161
