## Supplementary material for "Female behavior drives the formation of distinct social structures in C57BL/6J versus wild-derived outbred mice in field enclosures": Fig1_tables

### Sheet: table_S1
	C57 Trials (10 days per trial)				Outbred Trials (10 days per trial)
	Trial 1	Trial 2	Trial 3	Trial 6	Trial 4	Trial 5	Trial 7	Total
Strain	C57	C57	C57	C57	Outbred	Outbred	Outbred
Enclosure	Bravo	Alpha	Bravo	Alpha	Alpha	Bravo	Bravo
Trial Dates	6/19/2020 - 6/29/2020	7/3/2020 - 7/13/2020	7/3/2020 - 7/13/2020	8/13/2020 - 8/23/2020	7/17/2020 - 7/27/2020	7/17/2020 - 7/27/2020	8/13/2020 - 8/23/2020
Total RFID Reads	1706169	1718243	1013223	1052007	1140586	1623299	900456	9153983
Average RFID reads per mouse per night	6936	8591.22	5629.02	5260.03	6631.31	8116.49	4502.28
Total estimated mouse hours spent in resource zones	878.379	830.913	654.566	1022.62	845.118	794.817	626.235	5652.65
Mice Collected / Released	20 / 20	20 / 20	20 / 20	20 / 20	18 / 20	20 / 20	20 / 20
Triage Details	NA	NA	- ANU (male) found dead on Day 5, C	NA	- HRE (male) ND Day 2 – 10, NC, PD	NA	NA
C = collected			- RAE (female) C, ND Day 2 – 10		- ISS (female) ND Day 3 – 10, NC, PD
ND = not detected			- RSE (female) ND on Day 10, trapped without RFID tags		- GRG (male) crosses from Trial 4 to Trial 5 paddock on Day 3, C. Triaged from all analyses.
NC = not collected
PD = presumed dead

### Sheet: metadata
trial	enclosure	genotype	ID	sex	code	family_group	cage	zone_drop	dam	sire	field_age
T001	B	C57	1135	F	HBE	H	4	1	923	734	162
T001	B	C57	1136	F	HCT	H	4	1	923	734	162
T001	B	C57	1138	F	HPE	H	4	1	923	734	162
T001	B	C57	1137	F	HRA	H	4	1	923	734	162
T001	B	C57	1134	F	HTH	H	4	1	923	734	162
T001	B	C57	1084	M	BIL	B	3	2	842	829	166
T001	B	C57	1083	M	BSE	B	3	2	842	829	166
T001	B	C57	1081	M	BRN	B	7	3	842	829	166
T001	B	C57	1082	M	BTK	B	7	3	842	829	166
T001	B	C57	1096	M	SIN	S	1	4	946	865	164
T001	B	C57	1095	M	SNA	S	1	4	946	865	164
T001	B	C57	1111	M	JKS	J	6	5	926	830	163
T001	B	C57	1112	M	JUG	J	6	5	926	830	163
T001	B	C57	1097	M	SOC	S	2	7	946	865	164
T001	B	C57	1098	M	STP	S	2	7	946	865	164
T001	B	C57	1127	F	JAD	J	5	8	925	831	162
T001	B	C57	1130	F	JAN	J	5	8	925	831	162
T001	B	C57	1126	F	JCK	J	5	8	925	831	162
T001	B	C57	1129	F	JEN	J	5	8	925	831	162
T001	B	C57	1128	F	JNC	J	5	8	925	831	162
T002	A	C57	1124	M	IAN	I	13	1	925	831	176
T002	A	C57	1125	M	ICR	I	13	1	925	831	176
T002	A	C57	1161	F	ELA	E	11	2	897	833	172
T002	A	C57	1162	F	ELS	E	11	2	897	833	172
T002	A	C57	1163	F	EMY	E	11	2	897	833	172
T002	A	C57	1164	M	DXR	D	14	3	896	832	164
T002	A	C57	1165	M	DZY	D	14	3	896	832	164
T002	A	C57	1156	M	GRS	G	12	4	913	914	174
T002	A	C57	1155	M	GRT	G	12	4	913	914	174
T002	A	C57	1160	M	ELT	E	9	5	897	833	172
T002	A	C57	1159	M	EVN	E	9	5	897	833	172
T002	A	C57	1179	F	SNS	S	8	6	931	952	159
T002	A	C57	1180	F	SRH	S	8	6	931	952	159
T002	A	C57	1182	F	SYD	S	8	6	931	952	159
T002	A	C57	1181	F	SZY	S	8	6	931	952	159
T002	A	C57	1152	F	MAD	M	15	7	929	942	175
T002	A	C57	1153	F	MAR	M	15	7	929	942	175
T002	A	C57	1154	F	MEG	M	15	7	929	942	175
T002	A	C57	1157	M	ELG	E	10	8	897	833	172
T002	A	C57	1158	M	ERT	E	10	8	897	833	172
T003	B	C57	1193	F	TIF	T	21	1	941	NA	158
T003	B	C57	1194	F	TOB	T	21	1	941	NA	158
T003	B	C57	1192	F	TYL	T	21	1	941	NA	158
T003	B	C57	1203	M	PKP	P	17	2	939	944	157
T003	B	C57	1202	M	PTO	P	17	2	939	944	157
T003	B	C57	1211	M	LFT	L	23	3	928	NA	154
T003	B	C57	1212	M	LUI	L	23	3	928	NA	154
T003	B	C57	1207	M	MLS	M	18	4	940	945	156
T003	B	C57	1208	M	MRP	M	18	4	940	945	156
T003	B	C57	1168	M	ABR	A	16	5	672	671	164
T003	B	C57	1169	M	ANU	A	16	5	672	671	164
T003	B	C57	1188	F	RAE	R	22	6	930	953	158
T003	B	C57	1189	F	RTA	R	22	6	930	953	158
T003	B	C57	1187	F	RTH	R	22	6	930	953	158
T003	B	C57	1183	F	RAC	R	18	7	930	953	158
T003	B	C57	1184	F	RAM	R	18	7	930	953	158
T003	B	C57	1186	F	RBY	R	18	7	930	953	158
T003	B	C57	1185	F	RSA	R	18	7	930	953	158
T003	B	C57	1190	M	RAS	R	20	8	941	NA	158
T003	B	C57	1191	M	RCH	R	20	8	941	NA	158
T004	A	NYOB	271	M	HKN	HH	31	1	2x5x6 003	2x4x5 009	189
T004	A	NYOB	272	M	HRE	HH	31	1	2x5x6 003	2x4x5 009	189
T004	A	NYOB	280	M	GLM	GG	28	2	2x3x5x6 022	2x4x5 014	183
T004	A	NYOB	279	M	GRG	GG	28	2	2x3x5x6 022	2x4x5 014	183
T004	A	NYOB	253	F	MEL	MM	25	3	NY3 405	NY 2x1x2x3	197
T004	A	NYOB	254	F	MIA	MM	25	3	NY3 405	NY 2x1x2x3	197
T004	A	NYOB	255	F	MIC	MM	25	3	NY3 405	NY 2x1x2x3	197
T004	A	NYOB	256	F	MNY	MM	25	3	NY3 405	NY 2x1x2x3	197
T004	A	NYOB	257	M	IGY	II	30	4	LEW 238	2x3x5x6 017	196
T004	A	NYOB	258	M	ISC	II	30	4	LEW 238	2x3x5x6 017	196
T004	A	NYOB	340	F	BBA	BB	24	5	249	151	106
T004	A	NYOB	274	F	ISS	II	24	5	2x5x6 003	2x4x5 009	189
T004	A	NYOB	263	F	JAI	JJ	27	6	LEW 238	2x3x5x6 017	196
T004	A	NYOB	262	F	JAZ	JJ	27	6	LEW 238	2x3x5x6 017	196
T004	A	NYOB	260	F	JUL	JJ	27	6	LEW 238	2x3x5x6 017	196
T004	A	NYOB	261	F	JUN	JJ	27	6	LEW 238	2x3x5x6 017	196
T004	A	NYOB	295	M	JOH	JJ	26	7	NY3 402	2x5x6 024	180
T004	A	NYOB	296	M	JRT	JJ	26	7	NY3 402	2x5x6 024	180
T004	A	NYOB	266	M	LEO	LL	29	8	NY3 403	1x2x3 011-013?	193
T004	A	NYOB	265	M	LIO	LL	29	8	NY3 403	1x2x3 011-013?	193
T005	B	NYOB	319	M	CHR	CC	38	1	264	234	128
T005	B	NYOB	320	M	CRH	CC	38	1	264	234	128
T005	B	NYOB	999	M	DJO	DD	32	2	276	218	117
T005	B	NYOB	324	M	ZUS	ZZ	32	2	7	84	110
T005	B	NYOB	306	F	ATN	AA	37	3	1x2x5 008	2x3x5x6 020	178
T005	B	NYOB	307	F	AUD	AA	37	3	1x2x5 008	2x3x5x6 020	178
T005	B	NYOB	291	F	HEN	HH	39	3	LEW 237	5x6x2x3 016	181
T005	B	NYOB	290	F	HER	HH	39	3	LEW 237	5x6x2x3 016	181
T005	B	NYOB	282	F	GAI	GG	40	4	2x3x5x6 022	2x4x5 014	183
T005	B	NYOB	281	F	GBY	GG	40	4	2x3x5x6 022	2x4x5 014	183
T005	B	NYOB	283	F	GLN	GG	40	4	2x3x5x6 022	2x4x5 014	183
T005	B	NYOB	284	F	GWN	GG	40	4	2x3x5x6 022	2x4x5 014	183
T005	B	NYOB	299	M	FLE	FF	36	5	1x2x5 008	2x3x5x6 020	178
T005	B	NYOB	300	M	FRS	FF	36	5	1x2x5 008	2x3x5x6 020	178
T005	B	NYOB	293	M	JEE	JJ	35	6	NY3 402	2x5x6 024	180
T005	B	NYOB	292	M	JMY	JJ	35	6	NY3 402	2x5x6 024	180
T005	B	NYOB	297	F	KEL	KK	33	7	NY3 402	2x5x6 024	180
T005	B	NYOB	298	F	KIM	KK	33	7	NY3 402	2x5x6 024	180
T005	B	NYOB	336	M	BRU	BB	34	8	249	151	106
T005	B	NYOB	337	M	BXT	BB	34	8	249	151	106
T006	A	C57	1262	M	TAZ	T	44	1	962	738	177
T006	A	C57	1260	M	THN	T	44	1	962	738	177
T006	A	C57	1261	M	THO	T	44	1	962	738	177
T006	A	C57	1270	F	AMY	A	46	2	898	846	175
T006	A	C57	1269	F	ISA	I	46	2	914	913	175
T006	A	C57	1266	F	VCK	V	46	2	962	738	177
T006	A	C57	1267	M	HDS	H	41	3	914	913	175
T006	A	C57	1268	M	HRS	H	41	3	914	913	175
T006	A	C57	1236	M	WSN	W	42	4	1001	1000	186
T006	A	C57	1237	M	WVN	W	42	4	1001	1000	186
T006	A	C57	1271	F	ANI	A	45	6	898	846	173
T006	A	C57	1272	F	APD	A	45	6	898	846	173
T006	A	C57	1274	F	ARA	A	45	6	898	846	173
T006	A	C57	1273	F	ART	A	45	6	898	846	173
T006	A	C57	1254	F	SCT	S	47	7	931	952	178
T006	A	C57	1253	F	SPS	S	47	7	931	952	178
T006	A	C57	1255	F	SRI	S	47	7	931	952	178
T006	A	C57	1247	M	CHD	C	43	8	869	501	178
T006	A	C57	1246	M	CSH	C	43	8	869	501	178
T006	A	C57	1245	M	CTR	C	43	8	869	501	178
T007	B	NYOB	334	M	BAC	BB	49	1	249	151	133
T007	B	NYOB	335	M	BCH	BB	49	1	249	151	133
T007	B	NYOB	333	M	BOB	BB	49	1	249	151	133
T007	B	NYOB	343	M	CLE	CC	48	2	264	234	130
T007	B	NYOB	344	M	CLT	CC	48	2	264	234	130
T007	B	NYOB	345	M	CSD	CC	48	2	264	234	130
T007	B	NYOB	377	M	BDN	BB	51	3	249	151	108
T007	B	NYOB	376	M	BRK	BB	51	3	249	151	108
T007	B	NYOB	357	F	EOS	EE	52	4	285	219	129
T007	B	NYOB	358	F	ERC	EE	52	4	285	219	129
T007	B	NYOB	359	F	ERN	EE	52	4	285	219	129
T007	B	NYOB	356	F	EYO	EE	52	4	285	219	129
T007	B	NYOB	385	M	APL	AA	50	5	237	227	105
T007	B	NYOB	386	M	ARS	AA	50	5	237	227	105
T007	B	NYOB	350	F	CHL	CC	53	5	264	234	130
T007	B	NYOB	351	F	CRE	CC	53	5	264	234	130
T007	B	NYOB	349	F	CRL	CC	53	5	264	234	130
T007	B	NYOB	348	F	CYP	CC	53	5	264	234	130
T007	B	NYOB	339	F	BEL	BB	54	7	249	151	133
T007	B	NYOB	338	F	BST	BB	54	7	249	151	133
