## Supplementary material for "Female behavior drives the formation of distinct social structures in C57BL/6J versus wild-derived outbred mice in field enclosures": Fig2_tables

### Sheet: 2B_ranked reads
LMM of proportion male-sourced RFID reads from zone’s rank 1 male (arcsine square root transformed) with main effects of genotype and trial day with (1|name) as a random effect.
lmer(asin(sqrt(mus_prop_totalzone_reads)) ~ strain*log(noon_day) + (1|name), data = df)
	Estimate	Std. Error	df	t value	Pr(>|t|)
(Intercept)	1.18536	0.0354792	135.201	33.4101	3.3822e-67
strainNYOB	0.123362	0.0543833	125.292	2.26837	0.0250178
log(noon_day)	0.123206	0.0153989	511.912	8.00097	8.31287e-15
strainNYOB:log(noon_day)	-0.0670498	0.0229127	500.178	-2.92632	0.00358597

### Sheet: 2C_MM social
LMM of male-male dyadic social bout durations (log transformed) with main effects of genotype and trial day (log transformed) with (1|trial) as a random effect.
lmer(log(duration_s/60) ~ strain*log(day) + (1|trial), data=df2)
	Estimate	Std. Error	df	t value	Pr(>|t|)
(Intercept)	-0.088922	0.244515	5.3573	-0.363668	0.73002
strainOutbred	0.0756518	0.394884	6.68095	0.19158	0.853763
log(day)	-0.834092	0.0634394	2115.78	-13.1479	5.18746e-38
strainOutbred:log(day)	-0.432403	0.156323	2115.99	-2.76609	0.00572259
Linear model of the trial time (minutes, log transformed) at which >50% of all male-male dyadic social duration time had elapsed with main effect of strain.
lm(log(trial_time_min)~as.factor(strain), df3)
	Estimate	Std. Error	t value	Pr(>|t|)
(Intercept)	6.02574	0.403138	14.9471	2.42615e-05
as.factor(strain)Outbred	-2.16859	0.615804	-3.52156	0.0168909

### Sheet: 2D_M PAS density
Ameijeiras-Alonso et al. (2019) excess mass test for unimodality / multimodality in distributions of Priority Access Scores on trial day 10 by sex.
Test Results
	Excess Mass	P-value
C57 Male	0.1959	2.2e-16
Outbred Male	0.17909	0.016

### Sheet: 2E_win rates
LMM of overall win rates of territorial males at home and away
lmer(win_rate~type+(1|name)
	Estimate	Std. Error	df	t value	Pr(>|t|)
(Intercept)	0.175273	0.0402773	60.7163	4.35166	5.26399e-05
typehome	0.64208	0.052657	31	12.1936	2.30336e-13

### Sheet: 2F_F time
LMM of cumulative time spent with females with main effects of genotype, PAS status, and trial day (log transformed) with (1|trial) as a random effect.
lmer(csum_oppsex_min ~ strain*status*log(day) + (1|trial), data=df1)
	Estimate	Std. Error	df	t value	Pr(>|t|)
(Intercept)	-96.8799	75.6127	18.3157	-1.28127	0.216086
strainNYOB	104.645	115.743	18.4711	0.904115	0.377576
statusLow	169.113	98.5043	662.018	1.71681	0.0864818
log(day)	420.597	33.6055	661.013	12.5157	2.0989e-32
strainNYOB:statusLow	-164.433	154.433	662.173	-1.06475	0.287377
strainNYOB:log(day)	-183.947	51.6139	661.018	-3.56391	0.000391682
statusLow:log(day)	-369.153	59.5385	661.13	-6.20025	9.92889e-10
strainNYOB:statusLow:log(day)	146.474	93.1814	661.103	1.57192	0.116446
