## Supplementary material for "Female behavior drives the formation of distinct social structures in C57BL/6J versus wild-derived outbred mice in field enclosures": Fig3_tables

### Sheet: 3B_zones visited
LMM of unique zones visited per day predicted by genotype, sex, and day of the trial with (1|trial) and (log(Day)|mouse) as random effects
lmer(unique_zones_visited ~ strain*sex*log(noon_day) + (1|trial) + (1+log(noon_day)|name), data = df)
	Estimate	Std. Error	df	t value	Pr(>|t|)
(Intercept)	1.55635	0.264035	6.82356	5.89449	0.000662723
strainNYOB	0.471014	0.403227	6.8174	1.16811	0.281984
sexM	0.21909	0.176585	127.216	1.24071	0.216997
log(noon_day)	1.44698	0.108686	133.187	13.3134	3.05265e-26
strainNYOB:sexM	-0.503715	0.271336	127.569	-1.85642	0.0657003
strainNYOB:log(noon_day)	-1.49697	0.166262	133.236	-9.00371	1.96977e-15
sexM:log(noon_day)	-1.47875	0.153396	133.323	-9.64012	5.19673e-17
strainNYOB:sexM:log(noon_day)	1.47129	0.236195	133.438	6.22916	5.69556e-09
LMM of unique zones visited per day predicted by status as C57 female and log(day) of the trial with (1|trial) and (log(Day)|mouse) as random effects
lmer(unique_zones_visited ~ c57F*log(noon_day) + (1|trial) + (log(noon_day)|name), data = df)
	Estimate	Std. Error	df	t value	Pr(>|t|)
(Intercept)	1.82856	0.180459	7.50011	10.1328	1.21793e-05
c57F	-0.235974	0.165907	146.781	-1.42233	0.157052
log(noon_day)	-0.0447401	0.0685946	135.522	-0.65224	0.515351
c57F:log(noon_day)	1.49174	0.127835	135.312	11.6693	3.33044e-22
Contrast estimates of models of daily unique zones visited predicted by sex and strain.
lmer(unique_zones_visited ~ strain*sex + (1|trial), data = subset(df, noon_day == ...))
Day	contrast	estimate	SE	df	t.ratio	p.value
1	C57 F - NYOB F	-0.05	0.22247	13.0685	-0.22475	0.995792
1	C57 F - C57 M	0.325	0.181627	130	1.78938	0.283097
1	C57 F - NYOB M	0.298254	0.22422	13.4461	1.33018	0.560673
2	C57 F - NYOB F	-0.460726	0.531341	6.04329	-0.867101	0.821561
2	C57 F - C57 M	-0.0523929	0.210829	128.013	-0.248509	0.994585
2	C57 F - NYOB M	-0.0518217	0.533451	6.13799	-0.0971443	0.999634
3	C57 F - NYOB F	0.789201	0.781624	5.83869	1.00969	0.750549
3	C57 F - C57 M	0.670238	0.277213	127.011	2.41777	0.0788599
3	C57 F - NYOB M	0.711304	0.782957	5.87779	0.908485	0.801669
4	C57 F - NYOB F	2.03903	0.565276	6.95324	3.60714	0.0345216
4	C57 F - C57 M	2.09259	0.286472	127.024	7.3047	1.62285e-10
4	C57 F - NYOB M	2.32093	0.567238	7.04556	4.09163	0.018552
5	C57 F - NYOB F	2.64374	0.611717	6.6203	4.32183	0.0159286
5	C57 F - C57 M	2.89744	0.290597	126	9.97063	8.69305e-14
5	C57 F - NYOB M	3.06273	0.613562	6.69725	4.99171	0.00743767
6	C57 F - NYOB F	2.13284	0.444721	8.25931	4.7959	0.00549324
6	C57 F - C57 M	2.48718	0.275427	126.001	9.03027	9.05942e-14
6	C57 F - NYOB M	2.62673	0.44699	8.41528	5.87649	0.00139537
7	C57 F - NYOB F	2.82106	0.583581	6.41968	4.83406	0.00975483
7	C57 F - C57 M	3	0.262532	126	11.4272	0
7	C57 F - NYOB M	3.07213	0.58516	6.48696	5.25007	0.00620226
8	C57 F - NYOB F	2.92042	0.59437	6.48967	4.91348	0.00874356
8	C57 F - C57 M	3.12821	0.27278	126	11.4679	0
8	C57 F - NYOB M	3.17117	0.596044	6.56032	5.32036	0.00560109
9	C57 F - NYOB F	2.88183	0.643646	6.72837	4.47736	0.0129205
9	C57 F - C57 M	3.07692	0.313871	126	9.80315	0
9	C57 F - NYOB M	3.27509	0.645691	6.81055	5.07222	0.00653558
10	C57 F - NYOB F	1.98392	0.564263	7.11196	3.51594	0.0376104
10	C57 F - C57 M	2.39767	0.299074	124.032	8.01697	4.17633e-12
10	C57 F - NYOB M	2.2805	0.568774	7.32546	4.00951	0.0191688

### Sheet: 3C_novel zones
LMM of the cumulative unique zones visited by the end of the trial predicted by strain and sex with (1|trial) as a random effect.
lmer(csum_novel_zones ~ strain*sex + (1|trial), data = subset(df, noon_day == 10))
	Estimate	Std. Error	df	t value	Pr(>|t|)
(Intercept)	6.27107	0.425675	7.60833	14.7321	7.24568e-07
strainNYOB	-2.16562	0.648892	7.54956	-3.33742	0.0111641
sexM	-1.97234	0.36144	125.112	-5.45691	2.49291e-07
strainNYOB:sexM	1.33532	0.554218	125.116	2.40938	0.0174361
Generalized mixed effects model of whether or not an individual mouse visited every available resource zone over the course of the trial with (1|trial) as a random effect.
glmer(every_zone ~ strain_sex + (1|trial), data = subset(df2, noon_day == 10), family ="binomial")
Estimate	Std. Error	z value	Pr(>|z|)
(Intercept)	-0.572636	0.846711	-0.676307	0.498846
strain_sexC57-M	-2.82986	0.843676	-3.35421	0.000795926
strain_sexNYOB-F	-3.27566	1.61199	-2.03205	0.0421484
strain_sexNYOB-M	-3.22588	1.61132	-2.002	0.0452843

### Sheet: 3D_female cagemate time
LMM of Day 2 - 10 female cagemate preference (% time obsered - % time expected) predicted by genotype with random effects of (1|focal) and (1|trial)
lmer(delta~focal_strain_sex+(1|focal)+(1|trial), data=filter(df3, day %in% 2:10))
	Estimate	Std. Error	df	t value	Pr(>|t|)
(Intercept)	7.95005	7.3868	4.92463	1.07625	0.33169
genotypeNYOB-F	53.9286	11.3093	4.97127	4.76851	0.00509725
Outbred female intercept comparison to null
lmer(delta~nyob_first+(1|focal)+(1|trial), data=filter(df3, day %in% 2:10))
	Estimate	Std. Error	df	t value	Pr(>|t|)
(Intercept)	61.8787	8.56363	5.00639	7.22575	0.000787613
genotypeC57-F	-53.9286	11.3093	4.97127	-4.76851	0.00509725
