## Supplementary material for "Female behavior drives the formation of distinct social structures in C57BL/6J versus wild-derived outbred mice in field enclosures": Fig4_tables

### Sheet: 4B_time alone
LMM of proportion of total observation time spent alone (arcsin square root transformed) with main effects of genotype, sex, and trial day with (1|trial) as a random effect.
lmer(asin(sqrt(alone_s/sum_s)) ~ strain*sex*log(day) + (1|trial), data = df)
	Estimate	Std. Error	df	t value	Pr(>|t|)
(Intercept)	0.465022	0.0403584	29.3953	11.5223	2.01294e-12
strainNYOB	0.191068	0.0613733	28.8838	3.11321	0.00414887
sexM	0.245329	0.0455325	1339.13	5.388	8.40858e-08
log(day)	0.12866	0.0194707	1339.01	6.60788	5.61202e-11
strainNYOB:sexM	0.0820808	0.0697912	1339.1	1.17609	0.239768
strainNYOB:log(day)	0.0744859	0.0296174	1339.04	2.51494	0.0120216
sexM:log(day)	0.0621393	0.0274063	1339.06	2.26733	0.0235287
strainNYOB:sexM:log(day)	-0.128181	0.0420645	1339.03	-3.04723	0.00235477

### Sheet: 4C_time same sex
LMM of proportion of total observation time spent in same-sex associations (arcsin square root transformed) with main effects of genotype, sex, and trial day with (1|trial) as a random effect.
lmer(asin(sqrt(samesex_s/sum_s)) ~ strain*sex*log(day) + (1|trial), data = df)
	Estimate	Std. Error	df	t value	Pr(>|t|)
(Intercept)	0.634768	0.0330022	29.0565	19.2341	4.49341e-18
strainNYOB	-0.0545577	0.0501878	28.5536	-1.08707	0.286097
sexM	-0.0431996	0.0371283	1339.15	-1.16352	0.244824
log(day)	-0.122814	0.0158769	1339.03	-7.73538	2.01647e-14
strainNYOB:sexM	-0.182273	0.0569094	1339.12	-3.20286	0.0013927
strainNYOB:log(day)	-0.0456095	0.0241507	1339.06	-1.88854	0.0591695
sexM:log(day)	-0.145772	0.0223478	1339.08	-6.52287	9.75315e-11
strainNYOB:sexM:log(day)	0.141171	0.0343004	1339.05	4.11572	4.09551e-05

### Sheet: 4F_net components
LMM of daily number of network components with main effects of strain and log(day) with (1|trial) as a random effect.
lmer(net_components_num ~ genotype*log(day) + (1|trial), data = df)
	Estimate	Std. Error	df	t value	Pr(>|t|)
(Intercept)	2.85349	0.857314	8.52375	3.3284	0.00951652
genotypeOutbred	-0.887517	1.30957	8.52375	-0.677717	0.515923
log(day)	-0.416095	0.276388	61	-1.50547	0.137363
genotypeOutbred:log(day)	2.04963	0.42219	61	4.85477	8.73453e-06

### Sheet: 4G_net edge density
LMM of daily network edge densities with main effects of strain and log(day) with (1|trial) as a random effect.
lmer(net_edge_density ~ genotype*log(day) + (1|trial), data = df)
	Estimate	Std. Error	df	t value	Pr(>|t|)
(Intercept)	0.286582	0.0675163	5.5198	4.24463	0.0065269
genotypeOutbred	-0.0748823	0.103133	5.5198	-0.726077	0.497407
log(day)	0.0487813	0.00982882	61	4.96309	5.88157e-06
genotypeOutbred:log(day)	-0.0812026	0.0150138	61	-5.40854	1.12163e-06

### Sheet: 4H_degree centrality
LMM of node degree centrality over time with main effects of strain, sex, and log(day) with (1|trial) and (log(day)|name) as random effects
lmer(node_degree_centrality ~ genotype*sex*log(day) + (1|trial) + (log(day)|name), data = df)
	Estimate	Std. Error	df	t value	Pr(>|t|)
(Intercept)	6.24257	1.2969	5.91384	4.81346	0.00307859
genotypeOutbred	-1.57075	1.98094	5.91253	-0.792934	0.458444
sexM	-1.64455	0.588733	123.305	-2.79337	0.00604945
log(day)	1.62927	0.231682	133.659	7.03236	9.48696e-11
genotypeOutbred:sexM	0.21906	0.904073	123.461	0.242303	0.808947
genotypeOutbred:log(day)	-2.23348	0.354226	133.82	-6.30523	3.88172e-09
sexM:log(day)	-1.24296	0.327308	133.481	-3.79753	0.000221021
genotypeOutbred:sexM:log(day)	1.31031	0.503207	133.77	2.60391	0.010258
