## Supplementary material for "Female behavior drives the formation of distinct social structures in C57BL/6J versus wild-derived outbred mice in field enclosures": FigS2_tables

### Sheet: S2B_top zone time
LMM of the proportion of time males spent in their top occupied zone
lmer(asin(sqrt(prop_time))~strain*log(noon_day)+(log(noon_day)|name), data = subset(df2, sex=="M"))
	Estimate	Std. Error	df	t value	Pr(>|t|)
(Intercept)	0.953272	0.0950893	66.9557	10.025	5.83654e-15
strainNYOB	0.33933	0.146766	67.1071	2.31204	0.0238521
log(noon_day)	0.16427	0.0592467	67.0212	2.77264	0.00719318
strainNYOB:log(noon_day)	-0.162479	0.091607	67.363	-1.77365	0.080641
LMM of the proportion of time males spent in their top occupied zone
lmer(asin(sqrt(prop_time))~strain*log(noon_day)+(log(noon_day)|name), data = subset(df2, sex=="M"))
	Estimate	Std. Error	df	t value	Pr(>|t|)
(Intercept)	0.953272	0.0950893	66.9557	10.025	5.83654e-15
strainNYOB	0.33933	0.146766	67.1071	2.31204	0.0238521
log(noon_day)	0.16427	0.0592467	67.0212	2.77264	0.00719318
strainNYOB:log(noon_day)	-0.162479	0.091607	67.363	-1.77365	0.080641

### Sheet: S2C_MM social freq
LMM of male-male dyadic social bout frequency per trial (log transformed) with main effects of genotype and trial day (log transformed) with (1|trial) as a random effect.
lmer(log(mm_bouts) ~ strain*log(day) + (1|trial), data=df3)
	Estimate	Std. Error	df	t value	Pr(>|t|)
(Intercept)	5.13654	0.281769	26.5894	18.2296	1.49401e-16
strainOutbred	-1.78627	0.431867	26.828	-4.13615	0.000311563
log(day)	-1.38051	0.14581	57.9865	-9.46784	2.26791e-13
strainOutbred:log(day)	0.204439	0.224912	58.11	0.908975	0.367118

### Sheet: S2E_FM social duration
LMM of female-male dyadic spatiotemporal association bout durations (log transformed) predicted by genotype and trial time with (1|trial) as a random effect
lmer(log(duration_s/60) ~ strain*log(trial_time) + (1|trial), data=df2)
	Estimate	Std. Error	df	t value	Pr(>|t|)
(Intercept)	0.307259	0.0668313	15.1777	4.59753	0.000338634
strainOutbred	-0.566463	0.100521	14.3044	-5.63527	5.67158e-05
trial_time	-0.0816835	0.00677582	15810	-12.0551	2.55092e-33
strainOutbred:trial_time	0.017727	0.0108363	15784.4	1.63589	0.101882

### Sheet: S2F_zones visited PAS
LMM of unique zones visited with main effects of PAS status and trial day
lmer(unique_zones_visited~terr_status*noon_day+(noon_day|name), data=df4)
	Estimate	Std. Error	df	t value	Pr(>|t|)
(Intercept)	1.78715	0.104286	65.0274	17.137	8.36149e-26
terr_statuslow	0.112848	0.1908	64.931	0.591447	0.556274
noon_day	-0.0427886	0.0152643	65.1008	-2.80319	0.00666013
terr_statuslow:noon_day	0.0727886	0.0279002	64.8108	2.60889	0.0112665
