## Supplementary material for "Female behavior drives the formation of distinct social structures in C57BL/6J versus wild-derived outbred mice in field enclosures": FigS3_tables

### Sheet: S3C_F PAS distribution
Ameijeiras-Alonso et al. (2019) excess mass test for unimodality / multimodality in distributions of Priority Access Scores on trial day 10 by sex.
Test Results
	Excess Mass	P-value
C57 Female	0.084623	0.644
Outbred Female	0.083404	0.946

### Sheet: S3D_min. dist. travelled
LMM of estimated minimum distanced travelled per day predicted by genotype, sex, and day of the trial with (1|trial) and (log(Day)|mouse ID) as random effects
	Estimate	Std. Error	df	t value	Pr(>|t|)
(Intercept)	9.9605	7.03283	6.92315	1.41629	0.200075
strainNYOB	9.29946	10.7398	6.91545	0.865888	0.415579
sexM	0.52352	5.05145	1065.68	0.103637	0.917477
log(noon_day)	42.5169	3.98543	140.25	10.6681	8.01743e-20
strainNYOB:sexM	-1.63392	7.76194	1065.94	-0.210504	0.833314
strainNYOB:log(noon_day)	-35.1013	6.09556	140.516	-5.7585	5.12875e-08
sexM:log(noon_day)	-33.2069	5.61979	140.833	-5.90893	2.47226e-08
strainNYOB:sexM:log(noon_day)	29.0549	8.65625	140.574	3.35652	0.0010154
Contrast estimates of models of daily minimum distance travelled estimates predicted by sex and strain for each day of the trial
		Distance ~ strain*sex + (1|trial)
Day	contrast	estimate	SE	df	t.ratio	p.value
1	C57 F - NYOB F	-4.28694	3.1252	19.0171	-1.37173	0.531184
1	C57 F - C57 M	4.92173	2.89337	130.001	1.70104	0.327327
1	C57 F - NYOB M	-2.54568	3.1567	19.667	-0.806437	0.850624
2	C57 F - NYOB F	-5.1071	11.0104	6.61974	-0.463845	0.96455
2	C57 F - C57 M	6.27257	5.2598	128.02	1.19255	0.632661
2	C57 F - NYOB M	1.50266	11.0736	6.7686	0.135698	0.999017
3	C57 F - NYOB F	20.132	22.4149	6.66747	0.898154	0.806512
3	C57 F - C57 M	22.9401	10.6637	127.02	2.15124	0.142778
3	C57 F - NYOB M	15.9439	22.4835	6.74608	0.709138	0.890323
4	C57 F - NYOB F	53.8919	14.9834	10.0276	3.59678	0.0211997
4	C57 F - C57 M	53.1139	10.5842	127.056	5.01823	1.01764e-05
4	C57 F - NYOB M	61.2711	15.0836	10.2649	4.0621	0.00979514
5	C57 F - NYOB F	67.9013	20.4223	7.13635	3.32486	0.0479835
5	C57 F - C57 M	79.9731	10.8277	126	7.38599	1.09265e-10
5	C57 F - NYOB M	78.6122	20.4989	7.23824	3.83494	0.0243854
6	C57 F - NYOB F	43.8471	11.4693	15.974	3.82299	0.00736296
6	C57 F - C57 M	55.7379	10.06	126.008	5.54054	1.00293e-06
6	C57 F - NYOB M	63.914	11.5845	16.4495	5.51722	0.000225455
7	C57 F - NYOB F	66.0236	17.8362	9.02199	3.70166	0.0209357
7	C57 F - C57 M	68.8351	11.8606	126.001	5.80369	2.95694e-07
7	C57 F - NYOB M	73.0809	17.9409	9.21416	4.07342	0.0116944
8	C57 F - NYOB F	77.5435	20.9228	7.49238	3.70618	0.027319
8	C57 F - C57 M	78.4756	11.7618	126.001	6.67206	4.29336e-09
8	C57 F - NYOB M	85.8393	21.0109	7.61147	4.08546	0.0162595
9	C57 F - NYOB F	69.9055	22.5298	6.91588	3.1028	0.0662273
9	C57 F - C57 M	75.4527	11.4474	126	6.59125	6.44101e-09
9	C57 F - NYOB M	80.5333	22.6075	7.00711	3.56224	0.0361549
10	C57 F - NYOB F	40.8474	11.1801	18.9616	3.65358	0.008416
10	C57 F - C57 M	47.9315	10.3276	125.153	4.6411	5.05688e-05
10	C57 F - NYOB M	49.2801	11.3022	19.516	4.36023	0.00166714
LMM of total estimated distanced travelled over trial period predicted by genotype/sex category with (1|trial) as a random effect
Fixed effects table
	Estimate	Std. Error	df	t value	Pr(>|t|)
(Intercept)	723.446	76.6178	8.79172	9.44228	6.79167e-06
strain_sexC57-M	-478.964	76.2805	130.019	-6.27898	4.71003e-09
strain_sexNYOB-F	-423.61	117.036	8.79172	-3.6195	0.00579657
strain_sexNYOB-M	-499.5	117.619	8.96258	-4.24676	0.00217311
Contrast estimates
	estimate	SE	df	t.ratio	p.value
(C57-F) - (C57-M)	478.964	76.2805	130	6.27898	4.7115e-09
(C57-F) - (NYOB-F)	423.61	117.036	8.76031	3.6195	0.00583112
(C57-F) - (NYOB-M)	499.5	117.625	8.9306	4.24655	0.0021914
(C57-M) - (NYOB-F)	-55.3541	117.036	8.76031	-0.472969	0.647798
(C57-M) - (NYOB-M)	20.5355	117.625	8.9306	0.174585	0.865299
(NYOB-F) - (NYOB-M)	75.8897	88.8624	130.053	0.854013	0.394668

### Sheet: S3E_F time top zone
LMM of the proportion of time females spent in their top occupied zone
lmer(asin(sqrt(prop_time))~strain*log(noon_day)+(log(noon_day)|name)+(1|trial), data = subset(df2, sex=="F"))
	Estimate	Std. Error	df	t value	Pr(>|t|)
(Intercept)	0.540248	0.152347	17.9962	3.54616	0.00230815
strainNYOB	0.531398	0.232591	17.9584	2.28469	0.0347153
log(noon_day)	0.184791	0.0666119	67.7033	2.77414	0.00714621
strainNYOB:log(noon_day)	-0.117754	0.101734	67.6435	-1.15747	0.251151

### Sheet: S3F_FF social bout duration
LMM of the duration of female-female dyadic spatiotemporal association bouts (log transformed) predicted by genotype and log(trial time) with (1|trial) as a random effect
lmer(log(duration_s/60) ~ strain*log(trial_time) + (1|trial), data=df2)
	Estimate	Std. Error	df	t value	Pr(>|t|)
(Intercept)	-0.313963	0.108629	8.99649	-2.89024	0.0178843
strainOutbred	-0.133533	0.163769	8.55299	-0.815374	0.436974
log(trial_time)	-0.167762	0.0318612	11804.1	-5.2654	1.42344e-07
strainOutbred:log(trial_time)	-0.117126	0.0515951	11910.8	-2.27009	0.0232199

### Sheet: S3G_perc FF cagemate time
LMM of the percent of female-female social time spent with cage mates predicted by genotype and log(day) with (log(day)|focal) and (1|trial) as a random effect
lmer(asin(sqrt(perc_cagemate_time/100))~focal_strain_sex*log(day)+(log(day)|focal)+(1|trial), data=df3)
	Estimate	Std. Error	df	t value	Pr(>|t|)
(Intercept)	1.06734	0.0514323	6.25484	20.7522	5.26509e-07
focal_strain_sexNYOB-F	0.339995	0.0783789	6.22704	4.33784	0.0044809
log(day)	-0.230634	0.0334552	48.2594	-6.8938	1.04239e-08
focal_strain_sexNYOB-F:log(day)	0.227358	0.0534989	51.7104	4.24978	8.95555e-05
